# Succession and Shifting Identities in Freshwater, Built Environment Biofilm Communities

**DOI:** 10.64898/2026.06.23.734043

**Authors:** Todd Testerman, Stacy King, Timothy J. Welch, Gregory D. Wiens, Joerg Graf

**Affiliations:** University of Connecticut, Department of Molecular and Cell Biology, Storrs, Connecticut, USA; Riverence Provisions, Buhl, Idaho, USA; National Center for Cool and Cold Water Aquaculture, Agricultural Research Service/U.S. Department of Agriculture, Kearneysville, West Virginia, USA

**Keywords:** biofilm, succession, aquaculture, hatchery, 16S rRNA, amplicon sequencing, rainbow trout, freshwater, built environment

## Abstract

Biofilms on aquaculture infrastructure harbor diverse microbial communities that may influence water quality and fish health, yet the temporal dynamics of these communities remain poorly characterized. Here, we used 16S rRNA gene amplicon sequencing to profile biofilm communities on concrete raceway surfaces across an 80-day rainbow trout (*Oncorhynchus mykiss*) indoor hatch-house production period. One hundred twenty-three wall swab samples from 19 raceways at six time points (9, 23, 38, 53, 65, and 80 days) were analyzed after stringent quality control. Beta diversity analyses revealed that biofilm communities at each time point were significantly distinct (PERMANOVA, p < 0.001 for all pairwise comparisons), with early communities exhibiting greater variability than late-stage biofilms. Total bacterial load increased approximately 2.5-fold from early to late stages (qPCR, p < 0.001). Differential abundance testing (ANCOM-BC) identified 57 differentially abundant genera between early-and late-stage biofilms, and random forest classification distinguished early from late communities with over 93% test accuracy. A clear successional trajectory emerged: early biofilms were dominated by pioneer taxa including *Pseudomonas, Caulobacter, and Flavobacterium*; mid-succession communities featured predatory *Bdellovibrio* and the methylotroph *Methylotenera*; and mature biofilms were enriched in saprophytic Saprospiraceae and *Haliscomenobacter*, polysaccharide-degrading Verrucomicrobiaceae, and cooperative predatory myxobacteria. *Flavobacterium columnare*, a pathogen of concern in aquaculture, was detected at low levels throughout the production period. These results demonstrate predictable ecological succession in freshwater built environment biofilms and provide a foundation for understanding the role of surface-associated microbial communities in hatchery management.
