## Supplementary Table for "Succession and Shifting Identities in Freshwater, Built Environment Biofilm Communities"

### Sheet: S1 Bray-Curtis PERMANOVA
Supplementary Table 1: Pairwise PERMANOVA - Bray-Curtis Dissimilarity
Pairwise comparisons between biofilm maturity groups. Holm-corrected p-values. 9,999 permutations.
pairs	Df	SumsOfSqs	F.Model	R2	p.value	p.adjusted	sig
1	9 vs 38	1	2.47196360083912	9.5463220961776	0.219222235923698	1e-04	0.0015	*
2	9 vs 23	1	2.5397509811987	13.0134165323715	0.295669310806632	1e-04	0.0015	*
3	9 vs 53	1	2.68067418014825	10.9005849605223	0.210028171528582	1e-04	0.0015	*
4	9 vs 80	1	3.13079107538065	17.8656595267279	0.459677250927434	1e-04	0.0015	*
5	9 vs 65	1	2.9227708672309	15.9948733439901	0.420974514092441	1e-04	0.0015	*
6	38 vs 23	1	1.70375597031165	7.39821521767531	0.131178179825746	1e-04	0.0015	*
7	38 vs 53	1	1.62025698636921	6.24111832825383	0.0956623443646735	1e-04	0.0015	*
8	38 vs 80	1	2.45025129795881	10.719809589818	0.215604397487743	1e-04	0.0015	*
9	38 vs 65	1	1.78997883001819	7.73680079938445	0.162072042320109	1e-04	0.0015	*
10	23 vs 53	1	2.29728547614388	10.2402452932741	0.154592502608287	1e-04	0.0015	*
11	23 vs 80	1	3.44554919652158	20.1353281378975	0.358692623804294	1e-04	0.0015	*
12	23 vs 65	1	2.55014418340344	14.5154275396469	0.281768554254463	1e-04	0.0015	*
13	53 vs 80	1	1.624644521085	7.33189669719893	0.137476766274169	1e-04	0.0015	*
14	53 vs 65	1	1.35422573063538	6.04278546722917	0.113922853296656	1e-04	0.0015	*
15	80 vs 65	1	1.05789794963311	6.91550715302326	0.203903987689796	1e-04	0.0015	*

### Sheet: S2 Jaccard PERMANOVA
Supplementary Table 2: Pairwise PERMANOVA - Jaccard Dissimilarity
Pairwise comparisons between biofilm maturity groups. Holm-corrected p-values. 9,999 permutations.
pairs	Df	SumsOfSqs	F.Model	R2	p.value	p.adjusted	sig
1	9 vs 38	1	2.02031036579014	5.97639782168924	0.149498157596549	1e-04	0.0015	*
2	9 vs 23	1	2.19675241459049	7.77563687786242	0.200528927541655	1e-04	0.0015	*
3	9 vs 53	1	2.19383247667112	6.68299151583634	0.140154619150034	1e-04	0.0015	*
4	9 vs 80	1	2.5253264795522	9.61354849286281	0.314029211448784	1e-04	0.0015	*
5	9 vs 65	1	2.37015794994531	8.66923714076114	0.282668822213358	1e-04	0.0015	*
6	38 vs 23	1	1.72269878003083	5.46979167288911	0.100418810223054	1e-04	0.0015	*
7	38 vs 53	1	1.5465822737442	4.53216204332956	0.0713364994605187	1e-04	0.0015	*
8	38 vs 80	1	2.19849950769817	7.03331147644416	0.152787432640887	1e-04	0.0015	*
9	38 vs 65	1	1.67456335291923	5.27871499905675	0.116582703355577	1e-04	0.0015	*
10	23 vs 53	1	2.21310240159413	7.12348172756655	0.112849949537173	1e-04	0.0015	*
11	23 vs 80	1	3.02161600861978	11.5046239792318	0.242179034703262	1e-04	0.0015	*
12	23 vs 65	1	2.36715149095167	8.79931175516957	0.192127597947503	1e-04	0.0015	*
13	53 vs 80	1	1.65376014484063	5.37381011554231	0.104602132943933	1e-04	0.0015	*
14	53 vs 65	1	1.37559243744562	4.41176363129028	0.0858123378713503	1e-04	0.0015	*
15	80 vs 65	1	1.17234430864275	4.71599450339786	0.148694517616107	1e-04	0.0015	*

### Sheet: S3 Weighted UniFra PERMANOVA
Supplementary Table 3: Pairwise PERMANOVA - Weighted UniFrac Dissimilarity
Pairwise comparisons between biofilm maturity groups. Holm-corrected p-values. 9,999 permutations.
pairs	Df	SumsOfSqs	F.Model	R2	p.value	p.adjusted	sig
1	9 vs 38	1	0.198306984913381	9.40246105154092	0.216634283488565	1e-04	0.0015	*
2	9 vs 23	1	0.230900160445239	15.8538830700208	0.338368605358235	1e-04	0.0015	*
3	9 vs 53	1	0.200588799601879	10.6985856423707	0.206941553805341	1e-04	0.0015	*
4	9 vs 80	1	0.221955037636901	18.5647256386662	0.469224172264272	1e-04	0.0015	*
5	9 vs 65	1	0.192733038881657	14.3354876509633	0.39453131298716	1e-04	0.0015	*
6	38 vs 23	1	0.108148865392458	6.12010371016734	0.111032151578453	1e-04	0.0015	*
7	38 vs 53	1	0.134923479168825	6.72847591672011	0.102367745834321	1e-04	0.0015	*
8	38 vs 80	1	0.208832230074686	12.2388115758136	0.238858224838118	1e-04	0.0015	*
9	38 vs 65	1	0.11744013549082	6.61476905321313	0.141902860135637	1e-04	0.0015	*
10	23 vs 53	1	0.166245688369446	10.1468407969408	0.153398721309908	1e-04	0.0015	*
11	23 vs 80	1	0.224831508859454	20.2418793801516	0.359907592051328	1e-04	0.0015	*
12	23 vs 65	1	0.133574556297509	11.1169759256427	0.231040619485777	1e-04	0.0015	*
13	53 vs 80	1	0.108524879040802	6.96175337095106	0.131448695102483	1e-04	0.0015	*
14	53 vs 65	1	0.0750383935762722	4.62963257892075	0.0896700663488923	1e-04	0.0015	*
15	80 vs 65	1	0.0562898803463589	6.22504961468178	0.187360129988519	1e-04	0.0015	*

### Sheet: S4 Unweighted UniF PERMANOVA
Supplementary Table 4: Pairwise PERMANOVA - Unweighted UniFrac Dissimilarity
Pairwise comparisons between biofilm maturity groups. Holm-corrected p-values. 9,999 permutations.
pairs	Df	SumsOfSqs	F.Model	R2	p.value	p.adjusted	sig
1	9 vs 38	1	1.06750718961485	5.13474332514362	0.131206771499242	1e-04	0.0015	*
2	9 vs 23	1	0.923281696920118	5.55759768613641	0.152023055066444	1e-04	0.0015	*
3	9 vs 53	1	1.06760680928036	5.17564626360767	0.112086060129206	1e-04	0.0015	*
4	9 vs 80	1	1.41165566299553	9.26389263017754	0.306103803082492	1e-04	0.0015	*
5	9 vs 65	1	1.33307170775918	7.76849107772533	0.260963548922982	1e-04	0.0015	*
6	38 vs 23	1	0.917100050108764	4.84957571661048	0.0900578259359354	1e-04	0.0015	*
7	38 vs 53	1	0.598911327419083	2.81031060135015	0.0454666959930915	1e-04	0.0015	*
8	38 vs 80	1	0.931478377651144	4.9652552471621	0.112935890380907	1e-04	0.0015	*
9	38 vs 65	1	0.860211855649303	4.36017515010684	0.098290305107065	1e-04	0.0015	*
10	23 vs 53	1	0.891854845106782	4.68733179528243	0.0772374012272328	1e-04	0.0015	*
11	23 vs 80	1	1.11040557964774	7.4056789642025	0.170615438830253	1e-04	0.0015	*
12	23 vs 65	1	1.11955963690274	6.93516737210115	0.157850027367939	1e-04	0.0015	*
13	53 vs 80	1	0.916493102707323	4.84299227206641	0.0952538797510387	1e-04	0.0015	*
14	53 vs 65	1	0.947300260975023	4.79761876692549	0.0926223807413504	1e-04	0.0015	*
15	80 vs 65	1	0.545966429345188	3.66419695155837	0.119494306579979	1e-04	0.0015	*

### Sheet: S5 Bray-Curtis BetaDisp
Supplementary Table 5: Beta Dispersion - Bray-Curtis
TukeyHSD pairwise comparisons of distance-to-centroid between maturity groups.
ANOVA of Multivariate Homogeneity of Group Dispersions
	Df	Sum Sq	Mean Sq	F value	Pr(>F)
Groups	5	0.335552347646254	0.0671104695292509	12.8616393100005	5.7127560785638e-10
Residuals	117	0.610491769024897	0.00521787836773416	NA	NA
TukeyHSD Pairwise Comparisons
	diff	lwr	upr	p adj
23-9	-0.0174657533547649	-0.0992748160472937	0.064343309337764	0.989474027739148
38-9	0.0747492127763398	-0.0058107832432208	0.1553092087959	0.0852773723474239
53-9	0.0562218434848162	-0.0222375302132509	0.134681217182883	0.306914162733433
65-9	-0.0470682742173449	-0.135317328322224	0.0411807798875346	0.635787786756449
80-9	-0.0679289541414987	-0.157352104921966	0.0214941966389682	0.245209141174178
38-23	0.0922149661311047	0.0334972834512313	0.150932648810978	0.000188255535985338
53-23	0.073687596839581	0.0178868206647319	0.12948837301443	0.00282704705553494
65-23	-0.0296025208625801	-0.0984919166432706	0.0392868749181105	0.813637516018365
80-23	-0.0504632007867338	-0.120850367203125	0.0199239656296576	0.306356369714541
53-38	-0.0185273692915237	-0.0724802824821673	0.03542554389912	0.918704983595141
65-38	-0.121817486993685	-0.189218815400995	-0.0544161585863741	1.07115507551603e-05
80-38	-0.142678166917839	-0.211609606886624	-0.0737467269490529	3.40276114396687e-07
65-53	-0.103290117702161	-0.168166148973282	-0.0384140864310402	0.000146511192219978
80-53	-0.124150797626315	-0.190615102170872	-0.0576864930817579	4.94521024962946e-06
80-65	-0.0208606799241537	-0.0986393788584033	0.0569180190100958	0.970875667271897

### Sheet: S6 Jaccard BetaDisp
Supplementary Table 6: Beta Dispersion - Jaccard
TukeyHSD pairwise comparisons of distance-to-centroid between maturity groups.
ANOVA of Multivariate Homogeneity of Group Dispersions
	Df	Sum Sq	Mean Sq	F value	Pr(>F)
Groups	5	0.199685717829989	0.0399371435659979	12.3579431209111	1.24770839409216e-09
Residuals	117	0.378108699117986	0.00323169828305971	NA	NA
TukeyHSD Pairwise Comparisons
	diff	lwr	upr	p adj
23-9	0.0014014217025492	-0.0629813760523929	0.0657842194574913	0.999999856093439
38-9	0.0696131957439053	0.00621339919129202	0.133012992296519	0.0225557717700934
53-9	0.0582118272482848	-0.00353480353475436	0.119958458031324	0.0766712525943398
65-9	-0.0193975037638772	-0.0888485011900863	0.050053493662332	0.96531946523834
80-9	-0.0404101381220683	-0.110785136219122	0.0299648599749858	0.558344392147726
38-23	0.0682117740413561	0.0220016285611978	0.114421919521515	0.000545897695236497
53-23	0.0568104055457356	0.0128958321623859	0.100724978929085	0.00370004117595923
65-23	-0.0207989254664264	-0.0750140929556074	0.0334162420227547	0.875715060235039
80-23	-0.0418115598246175	-0.097205455693612	0.013582336044377	0.251705956162638
53-38	-0.0114013684956206	-0.0538616948203272	0.0310589578290861	0.970728264877556
65-38	-0.0890106995077825	-0.142054774973747	-0.0359666240418181	5.28991001848e-05
80-38	-0.110023333865974	-0.164271589650874	-0.0557750780810732	5.98510690230647e-07
65-53	-0.0776093310121619	-0.128666026480858	-0.0265526355434663	0.000334490241903462
80-53	-0.0986219653703531	-0.150928613760861	-0.0463153169798456	3.94363551092791e-06
80-65	-0.0210126343581911	-0.0822235818781122	0.04019831316173	0.918813804666496

### Sheet: S7 Weighted UniFra BetaDisp
Supplementary Table 7: Beta Dispersion - Weighted UniFrac
TukeyHSD pairwise comparisons of distance-to-centroid between maturity groups.
ANOVA of Multivariate Homogeneity of Group Dispersions
	Df	Sum Sq	Mean Sq	F value	Pr(>F)
Groups	5	0.0471535130232543	0.00943070260465085	8.11099544591798	1.33982887869621e-06
Residuals	117	0.136036595273821	0.00116270594251129	NA	NA
TukeyHSD Pairwise Comparisons
	diff	lwr	upr	p adj
23-9	-0.0126198081602668	-0.0512377734031891	0.0259981570826556	0.933302820712984
38-9	0.0200233269097938	-0.0180050164529211	0.0580516702725087	0.648539364780661
53-9	0.0105831104653091	-0.0264536342024686	0.0476198551330868	0.961772483017861
65-9	-0.0253573636714675	-0.0670153266400892	0.0163005992971541	0.493086621485166
80-9	-0.0376382504521105	-0.0798504457162429	0.00457394481202191	0.109549792887325
38-23	0.0326431350700605	0.00492545497147927	0.0603608151686418	0.0111669400436282
53-23	0.0232029186255759	-0.00313783585718159	0.0495436731083333	0.117739927864175
65-23	-0.0127375555112008	-0.0452567924307504	0.0197816814083488	0.865819602657851
80-23	-0.0250184422918437	-0.0582447017886933	0.00820781720500584	0.254199153494834
53-38	-0.00944021644448467	-0.0349086872688175	0.0160282543798481	0.890755669649225
65-38	-0.0453806905812613	-0.0771974853481573	-0.0135638958143653	0.000938794184750957
80-38	-0.0576615773619043	-0.0902006612390046	-0.025122493484804	1.66816485557275e-05
65-53	-0.0359404741367766	-0.0665652024769987	-0.0053157457965546	0.0115941312218457
80-53	-0.0482213609174196	-0.0795958336019857	-0.0168468882328534	0.000276284459327258
80-65	-0.0122808867806429	-0.0489963189494664	0.0244345453881805	0.926761803265825

### Sheet: S8 Unweighted UniF BetaDisp
Supplementary Table 8: Beta Dispersion - Unweighted UniFrac
TukeyHSD pairwise comparisons of distance-to-centroid between maturity groups.
ANOVA of Multivariate Homogeneity of Group Dispersions
	Df	Sum Sq	Mean Sq	F value	Pr(>F)
Groups	5	0.168345500203147	0.0336691000406293	16.2141994087705	3.97629838433865e-12
Residuals	117	0.242952772779075	0.00207651942546218	NA	NA
TukeyHSD Pairwise Comparisons
	diff	lwr	upr	p adj
23-9	-0.0153521556938654	-0.0669607987554252	0.0362564873676944	0.954699476245895
38-9	0.0491921717389979	-0.00162850683594283	0.100012850313939	0.0637429511323484
53-9	0.0470375247431806	-0.00245799175277928	0.0965330412391404	0.0725688632161672
65-9	-0.0133787060228815	-0.0690499701093106	0.0422925580635475	0.982033916053816
80-9	-0.0537285087175356	-0.110140443021369	0.00268342558629817	0.0714699462397228
38-23	0.0645443274328633	0.0275027109286289	0.101585943937098	2.4089652274184e-05
53-23	0.062389680437046	0.0271881728609327	0.0975911880131592	1.66220138509976e-05
65-23	0.00197344967098384	-0.0414849169275234	0.0454318162694911	0.99999435716783
80-23	-0.0383763530236702	-0.0827795771670743	0.00602687111973387	0.131302214110206
53-38	-0.0021546469958173	-0.0361904438543178	0.0318811498626832	0.999970567013765
65-38	-0.0625708777618794	-0.105090508046869	-0.0200512474768898	0.000573918247185445
80-38	-0.102920680456533	-0.146405570320615	-0.0594357905924515	5.24796162082453e-09
65-53	-0.0604162307660621	-0.10134279600133	-0.0194896655307947	0.00054535946087364
80-53	-0.100766033460716	-0.142694549161558	-0.0588375177598744	3.09380554508465e-09
80-65	-0.040349802694654	-0.0894159205424604	0.00871631515315235	0.170857110423706

### Sheet: S9 Alpha Diversity
Supplementary Table 9: Pairwise Alpha Diversity Comparisons
Wilcoxon rank-sum tests with Holm correction comparing maturity groups.
Observed ASVs
.y.	group1	group2	n1	n2	statistic	p	p.adj	p.adj.signif
1	Observed_ASVs	9	23	9	24	24.5	0.000793	0.01	*
2	Observed_ASVs	9	38	9	27	80	0.136	0.69	ns
3	Observed_ASVs	9	53	9	34	91	0.066	0.53	ns
4	Observed_ASVs	9	65	9	15	5	2.91e-05	0.000436	***
5	Observed_ASVs	9	80	9	14	37.5	0.115	0.69	ns
6	Observed_ASVs	23	38	24	27	364.5	0.45	1	ns
7	Observed_ASVs	23	53	24	34	522	0.073	0.53	ns
8	Observed_ASVs	23	65	24	15	99	0.019	0.188	ns
9	Observed_ASVs	23	80	24	14	235.5	0.043	0.383	ns
10	Observed_ASVs	38	53	27	34	496	0.599	1	ns
11	Observed_ASVs	38	65	27	15	100.5	0.008	0.085	ns
12	Observed_ASVs	38	80	27	14	210	0.577	1	ns
13	Observed_ASVs	53	65	34	15	101	0.000554	0.008	**
14	Observed_ASVs	53	80	34	14	257.5	0.666	1	ns
15	Observed_ASVs	65	80	15	14	176	0.001	0.016	*
Shannon Diversity
.y.	group1	group2	n1	n2	statistic	p	p.adj	p.adj.signif
1	Shannon_Index	9	23	9	24	9	5.03e-06	7.04e-05	****
2	Shannon_Index	9	38	9	27	22	7.69e-05	0.000923	***
3	Shannon_Index	9	53	9	34	26	2.99e-05	0.000389	***
4	Shannon_Index	9	65	9	15	0	1.53e-06	2.3e-05	****
5	Shannon_Index	9	80	9	14	7	0.00011	0.001	**
6	Shannon_Index	23	38	24	27	438	0.031	0.188	ns
7	Shannon_Index	23	53	24	34	496	0.168	0.672	ns
8	Shannon_Index	23	65	24	15	124	0.11	0.55	ns
9	Shannon_Index	23	80	24	14	247	0.016	0.113	ns
10	Shannon_Index	38	53	27	34	390	0.322	0.684	ns
11	Shannon_Index	38	65	27	15	64	0.000139	0.001	**
12	Shannon_Index	38	80	27	14	216	0.471	0.684	ns
13	Shannon_Index	53	65	34	15	110	0.001	0.01	**
14	Shannon_Index	53	80	34	14	292	0.228	0.684	ns
15	Shannon_Index	65	80	15	14	189	8.73e-05	0.00096	***
Faith's Phylogenetic Diversity
.y.	group1	group2	n1	n2	statistic	p	p.adj	p.adj.signif
1	PD	9	23	9	24	28	0.000646	0.008	**
2	PD	9	38	9	27	72	0.073	0.585	ns
3	PD	9	53	9	34	94	0.081	0.585	ns
4	PD	9	65	9	15	2	6.12e-06	9.18e-05	****
5	PD	9	80	9	14	6	7.34e-05	0.001	**
6	PD	23	38	24	27	339	0.786	1	ns
7	PD	23	53	24	34	477	0.282	1	ns
8	PD	23	65	24	15	72	0.001	0.015	*
9	PD	23	80	24	14	173	0.893	1	ns
10	PD	38	53	27	34	495	0.609	1	ns
11	PD	38	65	27	15	89	0.002	0.023	*
12	PD	38	80	27	14	163	0.488	1	ns
13	PD	53	65	34	15	93	0.000256	0.003	**
14	PD	53	80	34	14	179	0.187	1	ns
15	PD	65	80	15	14	169	0.004	0.039	*
Total Bacterial Load (16S qPCR)
.y.	group1	group2	n1	n2	statistic	p	p.adj	p.adj.signif
1	log_copies	9	23	9	24	102	0.827	1	ns
2	log_copies	9	38	9	26	65	0.051	0.355	ns
3	log_copies	9	53	9	34	93	0.075	0.355	ns
4	log_copies	9	65	9	15	5	2.91e-05	0.000407	***
5	log_copies	9	80	9	14	18	0.003	0.032	*
6	log_copies	23	38	24	26	183	0.012	0.094	ns
7	log_copies	23	53	24	34	224	0.003	0.032	*
8	log_copies	23	65	24	15	13	2.97e-08	4.46e-07	****
9	log_copies	23	80	24	14	42	5e-05	0.00065	***
10	log_copies	38	53	26	34	443	0.994	1	ns
11	log_copies	38	65	26	15	67	0.00031	0.004	**
12	log_copies	38	80	26	14	113	0.051	0.355	ns
13	log_copies	53	65	34	15	95	0.000312	0.004	**
14	log_copies	53	80	34	14	158	0.071	0.355	ns
15	log_copies	65	80	15	14	134	0.217	0.651	ns
